# A preliminary investigation of major bacterial antibiotic resistance genes present in Australian fecal samples using shotgun metagenomics and targeted sequencing

**DOI:** 10.1101/2020.03.19.999250

**Authors:** Vanina Guernier-Cambert, Anthony Chamings, Fiona Collier, Soren Alexandersen

## Abstract

The gut microbiota is an immense reservoir of antimicrobial resistance genes (ARGs); however, in Australia the profile of the gut ‘resistome’, or ensemble of ARGs, has not been investigated. This study provides a first preliminary mapping of the major bacterial ARGs present in human, domestic dog and wild duck fecal samples collected from south-eastern Victoria, Australia; and evaluates the use of shotgun metagenomics sequencing (SMS) and targeted amplification of ARGs. We analysed SMS data using an in-house method and web-based bioinformatics tools: ResFinder and KmerResistance. We examined targeted sequences using One Codex or the PanBacterialAnalysis Torrent Suite plugin. All methods detected ARGs in all samples, with resistance to up to 13 classes of antibiotics detected overall. ARGs were more abundant in the human and dog samples than the duck samples. They mostly conferred resistance to three classes of antibiotics that are the most frequently prescribed in Australia: tetracycline, β-lactams and MLS_B_ (macrolide, lincosamide, streptogramin B). Targeted sequencing significantly improved sensitivity for detection of ARGs included in the panel; however, SMS provided quantitative information and allowed tentative identification of the host bacteria. For SMS, web-based and in-house methods gave comparable results, with discrepancies mostly due to different reference databases. The in-house method allowed manually checking results and potential errors, while web-based methods were user-friendlier and less time-consuming. More samples need to be investigated to fully describe the resistome in humans and animals in Australia.
