## Supplemental Table 1 for "A preliminary investigation of major bacterial antibiotic resistance genes present in Australian fecal samples using shotgun metagenomics and targeted sequencing"

### Sheet: Table S1
Supplementary Table S1: Detailed results from the mapping of SMS reads against ARGs references using the Torrent Suite TMAP plugin
After shotgun metagenomic sequencing, reads were queried against the NCBI’s AMR reference gene database using Magic-BLAST and contigs were queried against the database using BLASTN.
For each reference (line), red squares indicate the samples for which the reference was selected from the reads and/or contigs as the best (or one of the best), while the other samples were mapped against the reference just as a comparison with the other samples.
Mean base depth per 5 million reads (BD5M) is highlighted in yellow when between 1 and 10, or red when > 10.
When a reference is the best result but the number of reads mapped to the reference is low (<20) the exact number of reads is provided in brackets.
						ST4-3mo (BC62)			ST5-18mo (BC63)			bird MAD (BC65)			bird MUD (BC66)			dog feces (BC70)				HS21 (BC21)			HS22 (BC22)			HS23 (BC23)			HS24 (BC24)			HS25 (BC25)			HS26 (BC26)			HS28 (BC28)			ST5-1mo (BC002)
NCBI’s AMR reference		Gene	Class of antibiotics	Picked with reads	Picked with contigs	Total base read	Average base read depth	BD5M	Total base read	Average base read depth	BD5M	Total base read	Average base read depth	BD5M	Total base read	Average base read depth	BD5M	Total base read	Average base read depth	BD5M	Total base read	Average base read depth	BD5M	Total base read	Average base read depth	BD5M	Total base read	Average base read depth	BD5M	Total base read	Average base read depth	BD5M	Total base read	Average base read depth	BD5M	Total base read	Average base read depth	BD5M	Total base read	Average base read depth	BD5M	Total base read	Average base read depth	BD5M
NG_052275.1	Enterococcus faecium E980 aac(6') gene for aminoglycoside 6'-N-acetyltransferase, complete CDS	aac(6')	aminoglycoside	HS23 (6 reads)	HS23 (56% coverage)	0	0	0	0	0	0	0	0	0	0	0	0	0	0	0	0	0	0	0	0	0	1201	1.6	0.862621	0	0	0	0	0	0	0	0	0	0	0	0	0	0	0
NG_047324.1	Escherichia coli R6-5 aadA1 gene for ANT(3'')-Ia family aminoglycoside nucleotidyltransferase AadA1, complete CDS	aadA1 for ant(3")-Ia	aminoglycoside	MAD, MUD	MUD	0	0	0	0	0	0	10141	10.2	8.99289	1972	1.99	1.17911	0	0	0	0	0	0	0	0	0	0	0	0	0	0	0	0	0	0	0	0	0	1373	1.38	0.871204	0	0	0
NG_047378.1	Pediococcus acidilactici NCIMB 6990 pEOC01 aadE gene for aminoglycoside 6-adenylyltransferase AadE, complete CDS	aadE	aminoglycoside	dog (13 reads), HS21, HS23, HS24, HS26 (13 reads), HS28 (16 reads)	dog (but 42% coverage), HS21, HS23, HS24, HS26 (coverage 55%)	0	0	0	0	0	0	0	0	0	0	0	0	1788	1.8	1.05013	5126	5.16	6.7499	1425	1.43	1.25333	6265	6.3	3.39657	14737	14.8	10.1734	493	0.496	0.35591	3091	3.11	1.65827	4067	4.09	2.58205	0	0	0
NG_047380.1	Transposon Tn4551 aadS gene for aminoglycoside 6-adenylyltransferase AadS, complete CDS	aadS	aminoglycoside	dog, HS24	dog, HS23, HS24	0	0	0	0	0	0	0	0	0	0	0	0	33248	31.2	18.2023	0	0	0	0	0	0	1904	1.79	0.965057	64427	60.6	41.6559	0	0	0	0	0	0	0	0	0	0	0	0
NG_048075.1	Lactobacillus johnsonii pf01 spw gene for ANT(9) family aminoglycoside nucleotidyltransferase Spw, complete CDS	spw for ant9	aminoglycoside		HS24 (86% identity, 66% coverage), HS26 (coverage 59%)	0	0	0	0	0	0	0	0	0	2176	2.15	1.27391	0	0	0	0	0	0	0	0	0	204	0.202	0.108906	12995	12.9	8.86735	0	0	0	4217	4.18	2.2288	0	0	0	0	0	0
NG_047430.1	Escherichia coli aph(3')-Ia gene for aminoglycoside O-phosphotransferase APH(3')-Ia, complete CDS	aph(3')-Ia	aminoglycoside	dog	dog	0	0	0	0	0	0	0	0	0	0	0	0	4730	4.66	2.71868	0	0	0	0	0	0	0	0	0	0	0	0	0	0	0	0	0	0	0	0	0	0	0	0
NG_047418.1	Enterococcus faecalis aph(3')-IIIa gene for aminoglycoside O-phosphotransferase APH(3')-IIIa, complete CDS	aph(3')-IIIa	aminoglycoside	HS23	HS25 (42% coverage)	0	0	0	0	0	0	0	0	0	0	0	0	0	0	0	791	0.795	1.03996	1561	1.57	1.37603	2256	2.27	1.22384	219	0.22	0.151226	1391	1.4	1.00458	121	0.122	0.0650511	383	0.385	0.243053	0	0	0
NG_047464.1	Escherichia coli RSF1010 aph(6)-Id gene for aminoglycoside O-phosphotransferase APH(6)-Id, complete CDS	aph(6)-Id	aminoglycoside	dog (12 reads)		0	0	0	0	0	0	0	0	0	0	0	0	1111	1.07	0.624246	0	0	0	0	0	0	0	0	0	0	0	0	0	0	0	0	0	0	0	0	0	0	0	0
NG_047055.1	Staphylococcus aureus SK18 pSK1 gene for bifunctional aminoglycoside N-acetyltransferase AAC(6')-Ie/aminoglycoside O-phosphotransferase APH(2'')-Ia, complete CDS	aac(6')-Ie/aph(2'')-Ia	aminoglycoside	HS26 (14 reads)	HS26 (but coverage 28%)	0	0	0	936	0.571	0.504697	0	0	0	0	0	0	231	0.141	0.0822604	0	0	0	194	0.118	0.103421	0	0	0	0	0	0	0	0	0	2794	1.7	0.90645	393	0.24	0.151514	0	0	0
NG_049085.1	Escherichia coli EC5 blaEC gene for cephalosporin-hydrolyzing class C beta-lactamase EC-5, complete CDS	blaEC	beta-lactams	babyST5	babyST5, ST4, HS21 (but 23% coverage)	57037	46.2	45.6778	0	0	0	699	0.566	0.499017	198	0.16	0.0948029	0	0	0	2754	2.23	2.91711	0	0	0	855	0.693	0.373623	0	0	0	991	0.803	0.576201	630	0.511	0.272468	0	0	0	260970	211	95.8899
NG_049083.1	Escherichia coli KL blaEC gene for class C extended-spectrum beta-lactamase EC-18, complete CDS	blaEC	beta-lactams	ST4	ST4	58415	47.3	46.7654	0	0	0	699	0.566	0.499017	198	0.16	0.0948029	0	0	0	2701	2.19	2.86478	0	0	0	855	0.693	0.373623	0	0	0	975	0.79	0.566873	633	0.513	0.273535	0	0	0	253222	205	93.1632
NG_050724.1	Fusobacterium sp. OBRC1 blaOXA gene for oxacillin-hydrolyzing class D beta-lactamase OXA-85, complete CDS	blaOXA	beta-lactams	MUD (9 reads)		0	0	0	0	0	0	0	0	0	2046	2.08	1.23244	0	0	0	0	0	0	0	0	0	0	0	0	0	0	0	0	0	0	0	0	0	0	0	0	0	0	0
NG_050214.1	Escherichia coli pAm08CQ6130 blaTEM gene for class A beta-lactamase TEM-171, complete CDS	blaTEM	beta-lactams	ST4	ST4	52166	54.3	53.6863	0	0	0	207	0.215	0.189556	0	0	0	4021	4.18	2.43864	0	0	0	0	0	0	0	0	0	0	0	0	0	0	0	221	0.23	0.122637	0	0	0	0	0	0
NG_050235.2	Escherichia coli 2006-01-1248 blaTEM gene for class A extended-spectrum beta-lactamase TEM-20, complete CDS	blaTEM	beta-lactams	ST4	ST4	55523	52.3	51.7089	0	0	0	207	0.195	0.171923	0	0	0	4958	4.67	2.72451	0	0	0	0	0	0	0	0	0	0	0	0	0	0	0	221	0.208	0.110907	0	0	0	0	0	0
NG_050145.1	Escherichia coli pC15-1a blaTEM gene for class A broad-spectrum beta-lactamase TEM-1, complete CDS	blaTEM	beta-lactams	dog		54739	51.6	51.0168	0	0	0	207	0.195	0.171923	0	0	0	4748	4.48	2.61366	0	0	0	0	0	0	0	0	0	0	0	0	0	0	0	221	0.208	0.110907	0	0	0	0	0	0
NG_047624.1	Bacteroides uniformis cblA gene for CblA family class A beta-lactamase, complete CDS	cblA	beta-lactams	ST5, HS22, HS28	ST5, HS22, HS28 (60% coverage)	0	0	0	40030	36.7	32.4385	0	0	0	0	0	0	0	0	0	1316	1.21	1.58283	5493	5.03	4.40855	1403	1.29	0.695488	0	0	0	1785	1.64	1.1768	967	0.886	0.472421	4770	4.37	2.75881	0	0	0
NG_047625.1	Bacteroides fragilis CS30 cepA gene for CepA family class A extended-spectrum beta-lactamase, complete CDS	cepA	beta-lactams	babyST5, ST5	babyST5, ST5	0	0	0	14619	13.3	11.7556	0	0	0	0	0	0	0	0	0	0	0	0	420	0.381	0.333928	204	0.185	0.0997405	1438	1.3	0.893609	201	0.182	0.130596	430	0.39	0.20795	0	0	0	169027	153	69.5316
NG_047633.1	Bacteroides vulgatus CLA341 cfxA gene for class A broad-spectrum beta-lactamase CfxA, complete CDS	cfxA	beta-lactams	ST5, dog, HS21	ST5, dog, HS21, HS23, HS26	0	0	0	44639	38.3	33.8527	0	0	0	889	0.762	0.451499	115820	99.3	57.9323	12199	10.5	13.7353	4511	3.87	3.39187	3578	3.07	1.65515	0	0	0	2156	1.85	1.32749	3053	2.62	1.397	0	0	0	0	0	0
NG_047636.1	Prevotella intermedia NI-109 cfxA gene for CfxA family class A broad-spectrum beta-lactamase, complete CDS	cfxA	beta-lactams	HS21	dog	0	0	0	39175	40.6	35.8856	0	0	0	878	0.909	0.538599	109930	114	66.5084	12022	12.4	16.2207	4401	4.56	3.99662	3111	3.22	1.73602	0	0	0	2035	2.11	1.51405	2665	2.76	1.47165	0	0	0	0	0	0
NG_047622.1	Peptoclostridium difficile type W catD gene for type A-11 chloramphenicol O-acetyltransferase CatD, complete CDS	catD	chloramphenicol		HS22 (but coverage 36%), HS23	0	0	0	154	0.186	0.164402	0	0	0	0	0	0	0	0	0	0	0	0	694	0.837	0.73359	7102	8.57	4.62041	0	0	0	0	0	0	167	0.201	0.107174	1013	1.22	0.770194	0	0	0
NG_047623.1	Clostridium perfringens CP590 catP gene for type A-11 chloramphenicol O-acetyltransferase CatP, complete CDS	catP	chloramphenicol		HS22 (but coverage 36%), HS23	0	0	0	154	0.187	0.165286	0	0	0	0	0	0	0	0	0	0	0	0	695	0.843	0.738849	9731	11.8	6.36183	0	0	0	0	0	0	0	0	0	1104	1.34	0.845951	0	0	0
NG_047881.1	Klebsiella pneumoniae subsp. rhinoscleromatis ATCC 13884 fosA gene for FosA family fosfomycin resistance glutathione transferase, complete CDS	fosA	fosfomycin		ST4	638	1.03	1.01836	0	0	0	0	0	0	0	0	0	0	0	0	0	0	0	0	0	0	0	0	0	0	0	0	0	0	0	0	0	0	0	0	0	0	0	0
NG_047762.1	Enterococcus faecium Aus0004 eat(A) gene for Lsa family ABC-F type ribosomal protection protein, complete CDS	eat(A)	MLSB	HS23 (5 reads)	HS23 (but 20% coverage)	235	0.138	0.13644	0	0	0	0	0	0	0	0	0	207	0.122	0.0711757	0	0	0	0	0	0	3062	1.8	0.970448	0	0	0	0	0	0	0	0	0	0	0	0	0	0	0
NG_047771.1	Riemerella anatipestifer SX ere(D) gene for EreD family erythromycin esterase, complete CDS	ere(D)	MLSB	HS23 (1 read)	HS23 (54% coverage)	0	0	0	0	0	0	0	0	0	0	0	0	0	0	0	0	0	0	0	0	0	2539	1.83	0.986623	0	0	0	0	0	0	0	0	0	0	0	0	0	0	0
NG_047794.1	Enterococcus faecalis plasmid pAM-beta1 pAM-beta1 erm(B) gene for 23S rRNA (adenine(2058)-N(6))-methyltransferase Erm(B), complete CDS	erm(B)	MLSB	HS24, HS25, HS26, HS28	HS22 (50% coverage), HS24, HS25	0	0	0	1446	1.54	1.36118	0	0	0	224	0.239	0.141612	0	0	0	205	0.219	0.286478	3045	3.25	2.84847	2101	2.24	1.20767	28379	30.3	20.828	6745	7.19	5.15926	35974	38.4	20.4751	17846	19	11.9948	0	0	0
NG_047802.1	Staphylococcus intermedius MLS-2 erm(B) gene for 23S rRNA (adenine(2058)-N(6))-methyltransferase Erm(B), complete CDS	erm(B)	MLSB	HS26, HS28	HS26, HS28	0	0	0	1459	1.56	1.37886	0	0	0	224	0.239	0.141612	0	0	0	205	0.219	0.286478	2853	3.04	2.66441	2101	2.24	1.20767	26347	28.1	19.3157	6706	7.15	5.13056	37660	40.1	21.3816	17802	19	11.9948	0	0	0
NG_047804.1	Enterococcus faecium e226 erm(B) gene for 23S rRNA (adenine(2058)-N(6))-methyltransferase Erm(B), complete CDS	erm(B)	MLSB	HS28	HS28	0	0	0	1167	1.39	1.2286	0	0	0	224	0.267	0.158202	0	0	0	205	0.245	0.320489	2526	3.01	2.63812	1446	1.73	0.932709	24764	29.6	20.3468	5524	6.59	4.72872	32089	38.3	20.4218	17792	21.2	13.3837	0	0	0
NG_047823.1	Bacteroides fragilis V503 erm(F) gene for 23S rRNA (adenine(2058)-N(6))-methyltransferase Erm(F), complete CDS	erm(F)	MLSB	HS24	HS24	0	0	0	0	0	0	236	0.236	0.208071	6464	6.46	3.82767	0	0	0	0	0	0	0	0	0	0	0	0	42866	42.8	29.4204	395	0.395	0.283436	0	0	0	0	0	0	0	0	0
NG_047825.1	Bacteroides fragilis BI136 erm(F) gene for 23S rRNA (adenine(2058)-N(6))-methyltransferase Erm(F), complete CDS	erm(F)	MLSB	MUD	MUD	0	0	0	0	0	0	236	0.242	0.213361	6914	7.08	4.19503	0	0	0	0	0	0	0	0	0	0	0	0	41085	42.1	28.9392	395	0.404	0.289894	0	0	0	0	0	0	0	0	0
NG_047829.1	Bacteroides ovatus erm(G) gene for 23S rRNA (adenine(2058)-N(6))-methyltransferase Erm(G), complete CDS	erm(G)	MLSB	dog	dog	0	0	0	0	0	0	0	0	0	748	0.8	0.474014	42282	45.2	26.37	0	0	0	0	0	0	160	0.171	0.0921926	0	0	0	0	0	0	0	0	0	142	0.152	0.0959587	0	0	0
NG_047835.1	Clostridium perfringens JIR100 erm(Q) gene for 23S rRNA (adenine(2058)-N(6))-methyltransferase Erm(Q), complete CDS	erm(Q)	MLSB	MUD	MUD	0	0	0	0	0	0	0	0	0	3584	3.68	2.18047	988	1.01	0.589241	0	0	0	0	0	0	0	0	0	0	0	0	0	0	0	0	0	0	0	0	0	0	0	0
NG_047932.1	Enterococcus faecalis TX0263 lsa(A) gene for ABC-F type ribosomal protection protein Lsa(A), complete CDS	lsa(A)	MLSB	MAD	MAD	231	0.136	0.134463	0	0	0	11779	6.94	6.11869	0	0	0	0	0	0	0	0	0	0	0	0	0	0	0	0	0	0	0	0	0	0	0	0	0	0	0	0	0	0
NG_047916.1	Staphylococcus chromogenes pLNU4 lnu(A) gene for lincosamide nucleotidyltransferase Lnu(A), complete CDS	lnu(A)	MLSB	dog (13 reads)	dog	0	0	0	0	0	0	0	0	0	0	0	0	2744	4	2.33363	0	0	0	0	0	0	0	0	0	0	0	0	0	0	0	0	0	0	0	0	0	0	0	0
NG_047920.1	Bacteroides fragilis lnu(AN2) gene for lincosamide nucleotidyltransferase Lnu(AN2), complete CDS	lnu(AN2)	MLSB	babyST5, ST5, dog, HS24, HS26	babyST5, ST5, dog, HS24, HS26	0	0	0	23784	33.4	29.5217	0	0	0	1297	1.82	1.07838	69136	97	56.5905	0	0	0	577	0.809	0.709049	1583	2.22	1.19689	15110	21.2	14.5727	199	0.279	0.200199	33349	46.8	24.954	1161	1.63	1.02903	98792	139	63.1692
NG_047924.1	Streptococcus agalactiae UCN36 lnu(C) gene for lincosamide nucleotidyltransferase Lnu(C), complete CDS	lnu(C)	MLSB	MUD, dog, HS25	dog, MUD, HS25	0	0	0	0	0	0	0	0	0	6609	9.79	5.80075	74513	110	64.1748	0	0	0	852	1.26	1.10433	527	0.781	0.421067	0	0	0	4626	6.85	4.91529	842	1.25	0.666508	191	0.283	0.17866	0	0	0
NG_047929.1	Clostridium perfringens 95-949 pJIR2774 lnu(P) gene for lincosamide nucleotidyltransferase Lnu(P), complete CDS	lnu(P)	MLSB	MUD	MUD	0	0	0	0	0	0	0	0	0	3517	5.02	2.97444	0	0	0	0	0	0	0	0	0	0	0	0	0	0	0	0	0	0	423	0.603	0.321523	0	0	0	0	0	0
NG_047958.1	Streptococcus pneumoniae 02J1175 mef(A) gene for macrolide efflux MFS transporter Mef(A), complete CDS	mef(A)	MLSB	babyST5	babyST5	634	0.521	0.515112	187	0.154	0.136118	0	0	0	18161	14.9	8.82852	34873	28.6	16.6854	0	0	0	188	0.154	0.134974	1623	1.33	0.717054	19507	16	10.9983	1011	0.83	0.595575	7746	6.36	3.39119	187	0.154	0.0972213	2840	2.33	1.05888
NG_047970.1	Clostridium kluyveri DSM 555 mef(A) gene for macrolide efflux MFS transporter Mef(A), complete CDS	mef(A)	MLSB	MUD, dog, HS24	MUD, dog, HS24, HS26	346	0.242	0.239265	187	0.131	0.115789	0	0	0	23906	16.8	9.9543	50132	35.1	20.4776	0	0	0	188	0.132	0.115692	728	0.51	0.27496	29972	21	14.4352	1427	0.491	0.352322	9888	6.93	3.69512	190	0.133	0.0839638	2524	1.77	0.804385
NG_047980.1	Bacteroides fragilis mef(En2) gene for macrolide efflux MFS transporter Mef(En2), complete CDS	mef(En2)	MLSB	babyST5, ST5, MUD, dog, HS23, HS24, HS26, HS28 (16 reads)	babyST5, ST5, MUD, dog, HS24, HS26, HS28	0	0	0	50547	36	31.8198	0	0	0	6311	4.49	2.66041	159476	113	65.925	392	0.279	0.364966	527	0.375	0.328669	3407	2.42	1.30471	32087	22.8	15.6725	411	0.292	0.209528	45743	32.5	17.3292	4828	3.43	2.16538	191371	136	61.8058
NG_047996.1	Pasteurella multocida 3361 mph(E) gene for Mph(E) family macrolide 2'-phosphotransferase, complete CDS	mph(E)	macrolide	babyST5 (few)		0	0	0	0	0	0	0	0	0	0	0	0	0	0	0	0	0	0	0	0	0	0	0	0	0	0	0	0	0	0	0	0	0	0	0	0	429	0.395	0.17951
NG_048004.1	Enterococcus faecium TX1330 msr(C) gene for ABC-F type ribosomal protection protein Msr(C), complete CDS	msr(C)	MLSB		HS23 (69% coverage)	0	0	0	0	0	0	0	0	0	0	0	0	801	0.542	0.316207	0	0	0	0	0	0	3637	2.46	1.32628	0	0	0	0	0	0	0	0	0	0	0	0	0	0	0
NG_048005.1	Streptococcus pneumoniae MF4 msr(D) gene for ABC-F type ribosomal protection protein Msr(D), complete CDS	msr(D) (or mel)	MLSB	dog	dog	471	0.283	0.279801	355	0.213	0.188267	103	0.062	0.0546627	3746	2.25	1.33317	67774	40.7	23.7447	0	0	0	195	0.117	0.102545	139	0.084	0.0452876	0	0	0	215	0.129	0.0925653	0	0	0	226	0.136	0.0858577	2250	1.35	0.6
NG_048006.1	Streptococcus pneumoniae GA3488 msr(D) gene for ABC-F type ribosomal protection protein Msr(D), complete CDS	msr(D) (or mel)	MLSB	babyST5	babyST5 (37% coverage)	361	0.217	0.214547	343	0.206	0.18208	103	0.062	0.0546627	3732	2.24	1.32724	68262	41	23.9197	0	0	0	195	0.117	0.102545	139	0.084	0.0452876	0	0	0	215	0.129	0.0925653	210	0.126	0.067184	220	0.132	0.0833325	2250	1.35	0.613514
NG_048124.1	Clostridiaceae bacterium K10 tet(32) gene for tetracycline resistance ribosomal protection protein Tet(32), complete CDS	tet(32)	tetracycline	ST5, dog, HS28	dog, HS25 (82% identity), HS28	0	0	0	59493	28.1	24.8371	0	0	0	663	0.313	0.185458	26038	12.3	7.17591	5474	2.58	3.37495	29265	13.8	12.095	172614	81.4	43.8858	45397	21.4	14.7102	16009	7.55	5.41758	101096	47.7	25.4339	127543	60.2	38.0047	0	0	0
NG_048125.1	Streptococcus salivarius FStet12 tet(32) gene for tetracycline resistance ribosomal protection protein Tet(32), complete CDS	tet(32)	tetracycline	HS21 (11 reads), HS22, HS23, HS24, HS25, HS26, HS28	ST5, dog, HS22, HS24, HS26 (52% coverage)	0	0	0	23598	11.3	9.98788	0	0	0	1092	0.521	0.308702	3664	1.75	1.02096	5540	2.64	3.45344	22570	10.8	9.46568	46999	22.4	12.0767	31272	14.9	10.2421	36397	17.4	12.4855	53212	25.4	13.5434	16495	7.87	4.96839	0	0	0
NG_048139.1	Clostridiaceae bacterium K10 tet(40) gene for tetracycline efflux MFS transporter Tet(40), complete CDS	tet(40)	tetracycline	ST5, HS26	ST5, dog, HS26	0	0	0	5050	3.55	3.13778	0	0	0	156	0.11	0.065177	4146	2.92	1.70355	1755	1.24	1.62207	14503	10.2	8.93981	6734	4.74	2.55551	15372	10.8	7.42383	2520	1.77	1.27008	34598	24.3	12.9569	9120	6.42	4.05299	0	0	0
NG_048141.1	Streptococcus suis A3 tet(40) gene for tetracycline efflux MFS transporter Tet(40), complete CDS	tet(40)	tetracycline	dog, HS22, HS23, HS24, HS28	dog, HS22, HS23, HS24, HS28	0	0	0	5280	3.72	3.28804	0	0	0	156	0.11	0.065177	4146	2.92	1.70355	1755	1.24	1.62207	14708	10.4	9.1151	6945	4.89	2.63638	15517	10.9	7.49257	2742	1.93	1.38489	34697	24.4	13.0102	9128	6.42	4.05299	0	0	0
NG_048145.1	Clostridium perfringens C str. JGS1495 tet(44) gene for tetracycline resistance ribosomal protection protein Tet(44), complete CDS	tet(44)	tetracycline	HS28 (2 reads)	dog, HS28 (32% coverage)	0	0	0	0	0	0	0	0	0	296	0.139	0.08236	2654	1.25	0.729259	303	0.143	0.187061	386	0.182	0.159514	217	0.102	0.0549921	842	0.397	0.272895	1081	0.509	0.365238	4201	1.98	1.05575	4668	2.2	1.38888	0	0	0
NG_048158.1	Salmonella enterica subsp. enterica serovar Kentucky 01-2100 tet(A) gene for tetracycline efflux MFS transporter Tet(A), complete CDS	tet(A)	tetracycline	ST4	ST4	395987	283	279.801	0	0	0	0	0	0	0	0	0	0	0	0	0	0	0	207	0.148	0.129715	0	0	0	0	0	0	0	0	0	0	0	0	346	0.247	0.155933	0	0	0
NG_048314.1	Clostridium perfringens CW92 tetA(P) gene for tetracycline efflux MFS transporter TetA(P), complete CDS	tetA(P)	tetracycline	babyST5, MUD	babyST5, MUD	0	0	0	0	0	0	0	0	0	100670	68.8	40.7652	1851	1.27	0.740927	707	0.483	0.631822	192	0.131	0.114815	0	0	0	0	0	0	0	0	0	943	0.645	0.343918	0	0	0	10846	7.41	3.36751
NG_048316.1	Clostridium septicum tetA(P) gene for tetracycline efflux MFS transporter TetA(P), complete CDS	tetA(P)	tetracycline	dog (13 reads)	MUD (35% coverage)	0	0	0	0	0	0	0	0	0	77547	61.4	36.3806	2276	1.8	1.05013	707	0.56	0.732547	348	0.276	0.241901	0	0	0	0	0	0	0	0	0	532	0.421	0.22448	0	0	0	8891	7.04	3.19936
NG_048319.1	Clostridium perfringens CW92 tetB(P) gene for tetracycline resistance ribosomal protection protein TetB(P), complete CDS	tetB(P)	tetracycline	MUD, dog (6 reads)	dog (22% coverage), MUD	0	0	0	0	0	0	0	0	0	154118	71.4	42.3058	4429	2.05	1.19598	989	0.458	0.599119	1033	0.478	0.418944	2454	1.14	0.614617	0	0	0	0	0	0	1263	0.585	0.311926	0	0	0	0	0	0
NG_048318.1	Streptococcus australis FRStet12 tetB(46) gene for tetracycline efflux ABC transporter Tet(46) subunit B, complete CDS	tetB(46)	tetracycline		HS25 (39% coverage)	379	0.196	0.193785	0	0	0	0	0	0	0	0	0	0	0	0	340	0.176	0.230229	1165	0.601	0.526747	0	0	0	0	0	0	3597	1.86	1.33466	188	0.097	0.051721	0	0	0	171	0.088	0.039992
NG_048174.1	Francisella tularensis LVS pOM1 tet(C) gene for tetracycline efflux MFS transporter Tet(C), complete CDS	tet(C)	tetracycline	HS28 (2 reads)	HS28 (48% coverage)	18262	13.1	not real	0	0	0	0	0	0	0	0	0	0	0	0	0	0	0	0	0	0	0	0	0	0	0	0	0	0	0	0	0	0	1352	0.972	0.61363	0	0	0
NG_048223.1	Bacillus sp. R89 tet(M) gene for tetracycline resistance ribosomal protection protein Tet(M), complete CDS	tet(M)	tetracycline	ST5 (3 reads)	ST5 (but 28% coverage)	489	0.241	0.238276	2045	1.01	0.892722	0	0	0	225	0.111	0.0657695	2413	1.19	0.694254	115	0.057	0.0745628	197	0.097	0.0850158	1839	0.905	0.48792	1484	0.73	0.501796	428	0.211	0.151405	1477	0.727	0.387641	1428	0.703	0.443809	0	0	0
NG_048240.1	Peptoclostridium difficile tet(M) gene for tetracycline resistance ribosomal protection protein Tet(M), complete CDS	tet(M)	tetracycline	dog (8 reads)	dog (but 26% coverage)	487	0.241	0.238276	3206	1.59	1.40537	0	0	0	225	0.111	0.0657695	3032	1.5	0.875111	307	0.152	0.198834	1714	0.849	0.744107	5803	2.87	1.54733	2658	1.32	0.907357	625	0.309	0.221726	5560	2.75	1.46632	6412	3.17	2.00124	0	0	0
NG_048255.1	Streptococcus pneumoniae SA40300 tet(O) gene for tetracycline resistance ribosomal protection protein Tet(O), complete CDS	tet(O)	tetracycline	HS23, HS25, HS26, HS28	HS23, HS25, HS28	130	0.064	0.0632767	78186	38.5	34.0295	0	0	0	1877	0.925	0.548079	53614	26.4	15.4019	7911	3.9	5.10167	36411	17.9	15.6885	277549	137	73.8619	57198	28.2	19.3844	16722	8.24	5.9127	113506	55.9	29.8062	217015	107	67.5498	0	0	0
NG_048261.1	Streptococcus pyogenes tet(O) gene for tetracycline resistance ribosomal protection protein Tet(O), complete CDS	tet(O)	tetracycline	HS26, HS28	HS23	130	0.061	0.0603106	80922	38.2	33.7643	0	0	0	1877	0.885	0.524378	55569	26.2	15.2853	8259	3.9	5.10167	38065	18	15.7761	290103	137	73.8619	59617	28.1	19.3157	17495	8.25	5.91987	115855	54.6	29.1131	225043	106	66.9185	0	0	0
NG_048263.1	Campylobacter jejuni CG8245 pCG8245 tet(O) gene for tetracycline resistance ribosomal protection protein Tet(O), complete CDS	tet(O)	tetracycline	ST5, HS21 (12 reads)	ST5, dog	130	0.061	0.0603106	81406	38.4	33.9411	0	0	0	1877	0.885	0.524378	56611	26.7	15.577	8385	3.96	5.18016	39093	18.4	16.1267	291036	137	73.8619	59602	28.1	19.3157	17434	8.22	5.89834	115451	54.5	29.0597	225289	106	66.9185	593	0.28	0.127247
NG_048264.1	Actinobacillus pleuropneumoniae 13142 p13142 tet(O) gene for tetracycline resistance ribosomal protection protein Tet(O), complete CDS	tet(O)	tetracycline	dog, HS22, HS24, HS26	dog, HS22, HS24, HS26 (52% coverage)	130	0.061	0.0603106	81162	38.3	33.8527	0	0	0	1876	0.885	0.524378	55824	26.3	15.3436	8265	3.9	5.10167	39093	18.4	16.1267	291281	137	73.8619	59630	28.1	19.3157	17434	8.22	5.89834	115619	54.5	29.0597	225820	107	67.5498	0	0	0
NG_048265.1	Streptococcus pneumoniae tet(O) gene for tetracycline resistance ribosomal protection protein Tet(O), complete CDS	tet(O)	tetracycline	HS25 (2 reads)	HS21 (21% coverage), HS25	130	0.062	0.0612993	80671	38.7	34.2063	0	0	0	1877	0.9	0.533266	55318	26.5	15.4603	8195	3.93	5.14091	38447	18.4	16.1267	283410	136	73.3228	58403	28	19.247	17038	8.17	5.86247	114460	54.9	29.273	221065	106	66.9185	593	0.284	0.129065
NG_048269.1	Bacteroides fragilis 1126 tet(Q) gene for tetracycline resistance ribosomal protection protein Tet(Q), complete CDS	tet(Q)	tetracycline	babyST5, HS28	babyST5, HS28	475	0.223	0.22048	123766	58.2	51.442	0	0	0	17876	8.41	4.98308	52578	24.7	14.4102	45544	21.4	27.9938	78367	36.9	32.3411	23937	11.3	6.09226	204346	96.1	66.0583	27897	13.1	9.40004	46118	21.7	11.5706	9223	4.34	2.73987	255072	120	54.5346
NG_048270.1	Prevotella ruminicola 223 tet(Q) gene for tetracycline resistance ribosomal protection protein Tet(Q), complete CDS	tet(Q)	tetracycline	ST5, dog, HS21, HS22, HS23, HS24, HS25, HS26	ST5, dog, HS21, HS22, HS23, HS24, HS25, HS26	440	0.207	0.20466	127194	59.8	52.8562	0	0	0	18446	8.68	5.14306	54406	25.6	14.9352	48438	22.8	29.8251	81929	38.5	33.7434	24502	11.5	6.20009	211495	99.5	68.3955	28666	13.5	9.68706	46770	22	11.7305	9173	4.31	2.72093	251149	118	53.6256
NG_048272.1	Bifidobacterium longum B200304 pBIF10 tet(Q) gene for tetracycline resistance ribosomal protection protein Tet(Q), complete CDS	tet(Q)	tetracycline	MUD	MUD	457	0.215	0.21257	122943	57.8	51.0884	0	0	0	17968	8.45	5.00678	52209	24.6	14.3518	46017	21.6	28.2554	79875	37.6	32.9546	23710	11.2	6.03835	206144	97	66.677	27802	13.1	9.40004	46059	21.7	11.5706	8978	4.22	2.66412	248222	117	53.1712
NG_048281.1	Butyrivibrio fibrisolvens 1.230 tet(W) gene for tetracycline resistance ribosomal protection protein Tet(W), complete CDS	tet(W)	tetracycline	ST5, MUD, dog, HS21, HS22, HS23, HS24, HS25, HS26, HS28	ST5, MUD, HS22, HS24, HS25, HS26	0	0	0	30866	14.6	12.9047	0	0	0	12945	6.11	3.62028	42863	20.2	11.7848	11677	5.51	7.20774	101812	48	42.0697	292689	138	74.401	168436	79.5	54.6476	126956	59.9	42.9819	51221	24.2	12.9036	221425	104	65.6559	0	0	0
NG_048282.1	Bifidobacterium sp. ISO3519 tet(W) gene for tetracycline resistance ribosomal protection protein Tet(W), complete CDS	tet(W)	tetracycline	HS25 (9 reads)	HS21	0	0	0	28800	14.4	12.7279	0	0	0	12933	6.47	3.83359	41781	20.9	12.1932	11074	5.54	7.24699	97298	48.6	42.5955	283733	142	76.5576	160208	80.1	55.0601	119607	59.8	42.9101	44966	22.5	11.9971	211403	106	66.9185	0	0	0
NG_048287.1	Megasphaera elsdenii 25-50 tet(W) gene for tetracycline resistance ribosomal protection protein Tet(W), complete CDS	tet(W)	tetracycline	HS24	HS24, HS25	0	0	0	28873	15	13.2582	0	0	0	11678	6.08	3.60251	39724	20.7	12.0765	10852	5.65	7.39088	94888	49.4	43.2967	271837	142	76.5576	155272	80.9	55.61	116909	60.9	43.6994	44817	23.3	12.4237	205274	107	67.5498	0	0	0
NG_048288.1	Bifidobacterium longum tet(W) gene for tetracycline resistance ribosomal protection protein Tet(W), complete CDS	tet(W)	tetracycline	ST5, MUD, HS22, HS23, HS24, HS26, HS28	ST5, HS23 (but 25% coverage), HS28	0	0	0	31044	14.6	12.9047	0	0	0	12944	6.11	3.62028	42892	20.2	11.7848	11690	5.51	7.20774	102113	48.2	42.245	294278	139	74.9402	169661	80	54.9913	126763	59.8	42.9101	52189	24.6	13.1169	225427	106	66.9185	0	0	0
NG_048297.1	Peptoclostridium difficile CD5 tet(W) gene for tetracycline resistance ribosomal protection protein Tet(W), complete CDS	tet(W)	tetracycline	dog	dog, HS25, HS28	0	0	0	30213	14.3	12.6395	0	0	0	12935	6.1	3.61436	43059	20.3	11.8432	11695	5.52	7.22082	101706	48	42.0697	294961	139	74.9402	166640	78.6	54.029	124335	58.6	42.049	50849	24	12.7969	224015	106	66.9185	0	0	0
NG_048301.1	Bifidobacterium bifidum L22 tet(W) gene for tetracycline resistance ribosomal protection protein Tet(W), complete CDS	tet(W)	tetracycline	HS25, HS28		0	0	0	30889	14.6	12.9047	0	0	0	12841	6.06	3.59066	42862	20.2	11.7848	11689	5.51	7.20774	102355	48.3	42.3326	292899	138	74.401	169126	79.8	54.8539	126794	59.8	42.9101	51363	24.2	12.9036	223331	105	66.2872	0	0	0
NG_048305.1	Bacteroides thetaiotaomicron tet(X) gene for tetracycline-inactivating monooxygenase Tet(X), complete CDS	tet(X)	tetracycline	dog, HS24	dog, HS24 (55% coverage)	0	0	0	0	0	0	0	0	0	0	0	0	48045	35.1	20.4776	0	0	0	0	0	0	0	0	0	191781	140	96.2348	0	0	0	0	0	0	0	0	0	0	0	0
NG_048308.1	Riemerella anatipestifer 0511 pRA0511 tet(X) gene for tetracycline-inactivating monooxygenase Tet(X), complete CDS	tet(X)	tetracycline	HS24		0	0	0	0	0	0	0	0	0	0	0	0	47973	35.1	20.4776	0	0	0	0	0	0	0	0	0	191755	140	96.2348	0	0	0	0	0	0	0	0	0	0	0	0
NG_048304.1	Bacteroides fragilis tet(X) gene for tetracycline-inactivating monooxygenase Tet(X), complete CDS	tet(X)	tetracycline	HS24		0	0	0	0	0	0	0	0	0	0	0	0	47711	34.9	20.3609	0	0	0	0	0	0	0	0	0	191747	140	96.2348	0	0	0	0	0	0	0	0	0	0	0	0
NG_050418.1	Klebsiella pneumoniae SKLX002590 oqxA gene for multidrug efflux RND transporter periplasmic adaptor subunit OqxA10, complete CDS	oqxA	quinolones	ST4 (5 reads)		757	0.644	0.636721	0	0	0	0	0	0	0	0	0	0	0	0	0	0	0	0	0	0	0	0	0	0	0	0	0	0	0	207	0.176	0.0938443	0	0	0	0	0	0
NG_048081.1	Escherichia coli R46 sul1 gene for sulfonamide-resistant dihydropteroate synthase Sul1, complete CDS	sul1	sulfonamide	ST4 (1 read)		244	0.235	0.232344	0	0	0	0	0	0	0	0	0	0	0	0	0	0	0	0	0	0	0	0	0	0	0	0	0	0	0	0	0	0	686	0.66	0.416663	0	0	0
NG_048106.1	Pasteurella multocida Pm1096 pIG1 sul2 gene for sulfonamide-resistant dihydropteroate synthase Sul2, complete CDS	sul2	sulfonamide	dog	dog (61% coverage)	0	0	0	0	0	0	0	0	0	0	0	0	1395	1.37	0.799268	0	0	0	0	0	0	0	0	0	0	0	0	202	0.199	0.142794	0	0	0	0	0	0	0	0	0
NG_048438.1	Enterococcus raffinosus vanS gene for VanD-type vancomycin resistance histidine kinase VanS, complete CDS	vanS-D	glycopeptide		HS24 (47% coverage)	0	0	0	0	0	0	0	0	0	0	0	0	0	0	0	0	0	0	172	0.15	0.131468	0	0	0	1769	1.54	1.05858	0	0	0	0	0	0	0	0	0	0	0	0
NG_048445.1	Ruminococcus gauvreauii CCRI-16110 vanS gene for VanD-type vancomycin resistance histidine kinase VanS, complete CDS	vanS-D	glycopeptide	ST5 (3 reads)		0	0	0	648	0.481	0.425148	0	0	0	0	0	0	0	0	0	0	0	0	171	0.127	0.111309	450	0.334	0.180072	2007	1.49	1.02421	393	0.292	0.209528	0	0	0	0	0	0	0	0	0
NG_048520.1	Enterococcus faecium BM4339 vanY-D gene for transpeptidase-like D-Ala-D-Ala carboxypeptidase VanY-D, complete CDS	vanY-D	glycopeptide	ST5 (2 reads!)	ST5	0	0	0	1046	0.823	0.727436	0	0	0	0	0	0	0	0	0	0	0	0	0	0	0	0	0	0	0	0	0	0	0	0	0	0	0	0	0	0	0	0	0
NG_048370.1	Enterococcus faecalis N03-0233 vanG gene for D-alanine--D-serine ligase VanG2, complete CDS	vanG	glycopeptide		HS26 (80% identity, 26% coverage)	0	0	0	0	0	0	0	0	0	0	0	0	0	0	0	0	0	0	656	0.525	0.460137	0	0	0	0	0	0	0	0	0	0	0	0	0	0	0	0	0	0
NG_047755.1	Enterococcus faecalis TX0638 dfrF gene for trimethoprim-resistant dihydrofolate reductase DfrF, complete CDS	dfrF	trimethoprim	ST5, HS22 (6 reads), HS25 (low), HS26, HS28 (low)	ST5, HS22, HS23, HS24, HS25, HS26	0	0	0	13847	19.9	17.5893	0	0	0	0	0	0	212	0.305	0.177939	0	0	0	1716	2.47	2.16484	2589	3.73	2.01098	1918	2.76	1.8972	2858	4.11	2.94917	6927	9.97	5.31606	942	1.36	0.858577	0	0	0
NG_048017.1	Bacteroides fragilis HMW 615 nimJ gene for nitroimidazole resistance protein NimJ, complete CDS	nimJ	nitroimidazole	MUD, HS24		0	0	0	0	0	0	0	0	0	0	0	0	295	0.423	0.246781	0	0	0	0	0	0	0	0	0	312	0.447	0.307264	0	0	0	0	0	0	0	0	0	0	0	0
NG_052372.1	Escherichia coli pIE728 gene for bifunctional putative esterase EstX/streptothricin N-acetyltransferase Sat1, complete CDS	estX/sat1	trimethoprim/streptothricin	MUD	MUD	0	0	0	0	0	0	0	0	0	4391	2.57	1.52277	0	0	0	0	0	0	0	0	0	0	0	0	0	0	0	0	0	0	0	0	0	0	0	0	0	0	0
						699423			1290330																					2953542
