## Supplemental Table 2 for "A preliminary investigation of major bacterial antibiotic resistance genes present in Australian fecal samples using shotgun metagenomics and targeted sequencing"

### Sheet: Table S2
Supplementary table S2: Detailed comparison of the analyses with the SMS-based method using (i) the KmerResistance tool, (ii) the ResFinder tool and (iii) our in-house method.
For ResFinder and KmerResistance the percentages provided are the template coverage. For the in-house method, the calculated “mean base depth per 5 million reads” is provided.
* gene not in the NCBI's AMR gene database; § gene not in the ResFinder database
		ST4-3mo			ST5-1mo			ST5-18mo			HS21			HS22			HS23			HS24			HS25			HS26			HS28			MAD			MUD			DFS
Class antibiotics	Gene	Kmer	ResFinder	in-house	Kmer	ResFinder	in-house	Kmer	ResFinder	in-house	Kmer	ResFinder	in-house	Kmer	ResFinder	in-house	Kmer	ResFinder	in-house	Kmer	ResFinder	in-house	Kmer	ResFinder	in-house	Kmer	ResFinder	in-house	Kmer	ResFinder	in-house	Kmer	ResFinder	in-house	Kmer	ResFinder	in-house	Kmer	ResFinder	in-house
Aminoglycoside	aac(6')																	0.58	0.9
Aminoglycoside	aadA1																													0.22	0.9			9			1.2
Aminoglycoside	aadA24																																			0.52
Aminoglycoside	aadE (or ant(6)-Ia)										0.98	0.67	6.7	0.81		1.3		1	3.4	1	1	10.2			0.4	0.96	0.6	1.7	1		2.6								0.36	1.1
Aminoglycoside	aadS §																§	§	1	§	§	41.7																§	§	18.2
Aminoglycoside	aph(3')-Ia																																						1	2.7
Aminoglycoside	aph(3')-III *													0.79		*
Aminoglycoside	aph(3')-IIIa												1			1.4			1.2			0.2		0.39	1			0.1			0.2
Aminoglycoside	aph(6)-Id																																							0.6
Aminoglycoside	aac(6')-le/aph(2")-Ia §							§	§	0.5				§	§	0.1										§	§	0.9	§	§	0.2							§	§	0.1
Aminoglycoside	spw for ant9 §																§	§	0.1	§	§	8.9				§	§	2.2							§	§	1.3
Beta-lactams	blaEC §	§	§	46.8	§	§	95.9				§	§	2.9				§	§	0.4				§	§	0.6	§	§	0.3				§	§	0.5	§	§	0.1
Beta-lactams	blaOXA																																		0.89		1.2		0.23
Beta-lactams	blaTEM	1	1	53.7																								0.1						0.2						2.7
Beta-lactams	cblA §							§	§	32.4	§	§	1.6	§	§	4.4	§	§	0.7				§	§	1.2	§	§	0.5	§	§	2.8
Beta-lactams	cep(A)				1	1	69.5	1	0.99	11.8						0.3			0.1			0.9			0.1			0.2
Beta-lactams	cfxA							0.96	1	35.9	0.81		16.2	0.7		4		0.81	1.7						1.5		0.42	1.5									0.5			66.5
Beta-lactams	cfxA6 *										1	1	*	0.8		*																						1	0.54	*
Chloramphenicol	catD §							§	§	0.2				§	§	0.7	§	§	4.6							§	§	0.1	§	§	0.8
Chloramphenicol	catP									0.2						0.7			6.4												0.8
Chloramphenicol	catS *													0.81	0.45	*	1	0.86	*										1	0.24	*
Fosfomycin	fosA		0.85	1
Glycopeptide	vanG §													§	§	0.5
Glycopeptide	vanS-D									0.4						0.1			0.2			1.1			0.2
Glycopeptide	vanY-D									0.7
MLS	eat(A) §																§	§	1																					0.1
MLS	ere(D)																	0.56	1
MLS	erm(B)									1.4			0.3	0.8	0.63	2.8		1	1.2	1	1	20.8	0.94	0.91	5.2	1	1	21.4	1	1	13.4						0.2
MLS	erm(F)																		0.1	1	1	29.4			0.3						0.1			0.2	0.84	0.75	4.2
MLS	erm(G)																																				0.5	1	1	26.4
MLS	erm(Q)																																		1	0.66	2.2			0.6
MLS	lnu(A)																																						1	2.3
MLS	lnu(AN2) §				§	§	63.2	§	§	29.5				§	§	0.7	§	§	1.2	§	§	14.6	§	§	0.2	§	§	25	§	§	1				§	§	1.1	§	§	56.6
MLS	lnu(C)															1.1			0.4				1	1	4.9			0.7			0.2				1	1	5.8	1	0.62	64.2
MLS	lnu(P)																											0.3							0.99	0.62	3
MLS	lsa(A)																															1	1	6.1
MLS	mef(A)			0.5	0.96	0.96	1.1			0.1						0.1			0.7	0.93	1	14.4			0.6	0.98	1	3.7			0.1				0.93	0.82	10	0.96	0.7	20.5
MLS	mef(En2) §				§	§	61.8	§	§	31.8	§	§	0.4	§	§	0.3	§	§	1.3	§	§	15.7	§	§	0.2	§	§	17.3	§	§	2.2				§	§	2.7	§	§	65.9
MLS	msr(C)																	0.69	1.3																					0.3
MLS	msr(D) (or mel)			0.3	0.35	0.35	0.6			0.2						0.1									0.1			0.1			0.1			0.1			1.3	0.93	0.69	23.9
MLS	mdf(A) *	1	1	*	1	1	*				0.78		*
Quinolones	oqxA			0.6
Sulfonamide	sul1			0.2																											0.4
Sulfonamide	sul2																								0.1														0.71	0.8
Tetracycline	tet(32)							0.73	0.54	24.8	0.7		3.5	0.96	0.45	12.1	0.75	0.58	43.9		1	14.7	0.87		12.5	0.75	0.52	25.4			38						0.3			7.2
Tetracycline	tet(40)							0.88	0.58	3.3			1.6	1	1	9.1		0.7	2.6	1	1	7.5			1.4	1	1	13	1	0.99	4.1						0.1		0.45	1.7
Tetracycline	tet(44)												0.2			0.2			0.1			0.3			0.4			1.1		0.35	1.4						0.1			0.7
Tetracycline	tet(A)	1	1	279.8												0.1															0.2
Tetracycline	tetA(P)				1	0.96	3.4						0.7			0.2												0.3							1	1	40.8		0.52	1.1
Tetracycline	tetB(P)												0.6			0.4			0.6									0.3							1	1	42.3		0.24	1.2
Tetracycline	tetB(46)			0.2									0.2			0.5								0.37	1.3			0.1
Tetracycline	tet(C)																													0.56	0.6
Tetracycline	tet(M)			0.2					0.27	1.4			0.2			0.7			1.5			0.9			0.2			1.5			2						0.1		0.27	0.9
Tetracycline	tet(O)			0.1			0.1	0.84		34.2			5.2	0.77	1	16.1	1	1	73.9	0.79	1	19.4	0.96	1	5.9	0.89		29.8	1	0.87	67.5						0.5		1	15.6
Tetracycline	tet(Q)			0.2	1	1	54.5	1	1	52.9	1	1	29.8	1	0.83	33.7	1	1	6.2	1	0.88	68.4	1		9.7	1	1	11.7	0.96	0.56	2.7				0.82	1	5.1	1	1	14.9
Tetracycline	tet(W)							0.99	1	13.3	0.95	0.29	7.4	1	0.77	43.3	1	0.83	76.6	1	1	55.6	1	1	43.7	1	1	13.1	1	0.64	67.5				0.88	0.59	3.8	1	1	12.2
Tetracycline	tet(O/W) *											0.35	*		0.35	*		0.29	*
Tetracycline	tet(O/32/O) *							0.94	1	*	0.76		*	0.79		*	1		*	0.97		*				0.95	0.53	*										0.89		*
Tetracycline	tet(W/32/O) *											0.39	*		0.47	*																				0.38	*
Tetracycline	tet(X)																			1	0.64	96.2																0.98	0.96	20.5
Trimethoprim	dfrF §							§	§	17.6				§	§	2.2	§	§	2	§	§	1.9	§	§	2.9	§	§	5.3	§	§	0.9							§	§	0.2
Trimethoprim/Streptotrycin	estX/sat1 §																																		§	§	1.5
HS: human (fecal) sample; MAD: Pacific black duck; MUD: Muscovy duck; DFS: dog fecal sample.
