## Supplemental Table 3 for "A preliminary investigation of major bacterial antibiotic resistance genes present in Australian fecal samples using shotgun metagenomics and targeted sequencing"

### Sheet: Table S3
Supplementary Table S3: Results from a SMS-based in-house method and a targeted metagenomic sequencing method using the Ion AmpliSeq AMR panel (Life Technologies).
Results obtained with the AMR panel were analyzed with the One Codex online platform (available at: https://app.onecodex.com/); depth is defined as the average number of reads piled up across the entire gene.
SMS: shotgun metagenomics sequencing; BD5M: mean base depth per 5 million reads; MLS: macrolide, lincosamide, streptogramin B; QAC: quaternary ammonium compounds.
gni: gene not included in Bioproject; gnp: gene not in the AMR panel.
Genes detected with both methods are highlighted in green; genes in blue are detected with the AMR panel only; genes in yellow are detected with the SMS method only
(Additional comments specific to individual samples can be found below each table.)
		ST5-1mo						HS21						HS24						HS26
Drug class	Gene	BD5M with SMS-based in-house method	Depth with AMR panel	Percentage of total amplified reads		Drug class	Gene	BD5M with SMS-based in-house method	Depth with AMR panel	Percentage of total amplified reads		Drug class	Gene	BD5M with SMS-based in-house method	Depth with AMR panel	Percentage of total amplified reads		Drug class	Gene	BD5M with SMS-based in-house method	Depth with AMR panel	Percentage of total amplified reads
Beta-lactams	pbp2a		Probable (3.7x )	0.000248872		Beta-lactams	pbp2a		Probable (5.0x)	0.000955807		Tetracyclines	tetX	95.851	140634	19.8342		Beta-lactams	blaMIR-6		Probable (82.3x)	0.0112698
Beta-lactams	cepA	69.555	233209	15.6862		Beta-lactams	pbp1a		Probable (3.7x)	0.000707297		Tetracyclines	tetW	55.388	139560	19.6828		Beta-lactams	blaOXY-2		Probable (17.1x)	0.00234159
Tetracyclines	tetQ	54.553	11368.2	0.764655		Beta-lactams	blaCFE		Probable (119.6x)	0.0228629		MLS	ermF	29.303	79057.1	11.1498		Tetracyclines	tet32	25.341	274151	37.541
Tetracyclines	tetO	0.129	3160	0.21255		Beta-lactams	cfxA	16.19	103006	19.6907		Tetracyclines	tet32	14.651	71023.1	10.0167		Tetracyclines	tetO	29.698	274127	37.5377
MLS	msrD or mel	0.614	2195.8	0.147695		Tetracyclines	tet32	3.447	67831.1	12.9667		Tetracyclines	tetO	19.239	71011.5	10.0151		Tetracyclines	tetW	13.069	66404.6	9.09313
MLS	macA	N/A (gni)	216406	14.556		Tetracyclines	tetO	5.131	67819.3	12.9644		Tetracyclines	tetQ	71.888	45448.8	6.40984		MLS	ermB	21.304	40299.8	5.51846
MLS	mdfA **	N/A (gni)	161698	10.8762		Tetracyclines	tetQ	30.943	54212.6	10.3634		Tetracyclines	tet40	7.463	32823.6	4.62926		Tetracyclines	tetQ	12.644	40046.5	5.48378
MLS	macB	N/A (gni)	143725	9.66729		Tetracyclines	tetW	7.377	37576.6	7.1832		MLS	ermB	20.745	8380.2	1.1819		Tetracyclines	tet40	12.963	36512.3	4.99982
MLS	mefE	N/A (gni)	8512.6	0.57258		Aminoglycosides	aph(3')-III	1.038	15010.2	2.86937		Beta-lactams	blaCcrA (or CciA or CfiA)	0.835	6174.3	0.870789		Beta-lactams	cfxA	1.466	25104.5	3.43769
Tetracyclines	tet32	N/A	3159.8	0.212536		Tetracyclines	tet40	1.619	8123.8	1.55296		Aminoglycosides	aph(3')-III §	0.151	3123.4	0.440507		Aminoglycosides	aph(2")-Ia*	0.903	14892.1	2.03925
Glycopeptides	vanC1	N/A	721.2	0.0485098		Aminoglycosides	aadE (or ant6-Ia)	6.737	1233.3	0.235759		Tetracyclines	tet44	0.268	1134.9	0.16006		Tetracyclines	tet44	1.052	7130.9	0.976472
Beta-lactams	pbp3	N/A	80.5	0.00541464		MLS	ermB	0.302	201.9	0.0385955		Aminoglycosides	aadS*	41.49	388.2	0.0547495		MLS	lnuC	0.664	2312.8	0.316704
Beta-lactams	femA	N/A	28.4	0.00191026		Aminoglycosides	aphA3	N/A (gni)	20163.1	3.85441		Aminoglycosides	aadE (or ant6-Ia)**	10.133	180.7	0.0254849		Aminoglycosides	aph(3')-III	0.065	1825.4	0.249962
Beta-lactams	blaZ	N/A	14.5	0.000975308		MLS	macB	N/A (gni)	16136.1	3.0846		Beta-lactams	cepA	0.89	21.9	0.00308865		Beta-lactams	cepA	0.207	643.1	0.0880631
Beta-lactams	blaZ-PC1	N/A	10.3	0.000692805		MLS	macA	N/A (gni)	11765.1	2.24903		MLS	mef(A)***	14.378	4.9	0.000691068		MLS	msrD or mel	0.067	191.5	0.0262231
Tetracyclines	tet38	N/A	9	0.000605364		MLS	ermG	N/A	6004.8	1.14789		Aminoglycosides	aphA3 §	N/A (gni)	4315.2	0.608592		Aminoglycosides	aadE (or ant6-Ia)	1.652	142.9	0.0195681
Tetracyclines	tetM	N/A	7	0.000470838		MLS	mdfA*	N/A (gni)	5002.7	0.956323		MLS	mefE	N/A (gni)	647	0.0912492		Quinolone	oqxA	0.094	21	0.00287564
MLS	msrA	N/A	3.2	0.00021524		Chloramphenicol	cat.C.coli	N/A (gni)	4750	0.908017		Glycopeptides	vanB2	N/A (gni)	486.4	0.0685991		MLS	mef(A) **	3.682	1.6	0.000219096
MLS	msrB	N/A (gni)	3.2	0.00021524		Streptothricin	sat4	N/A	2912.4	0.556739		Glycopeptides	vanB	N/A	485.1	0.0684158		Chloramphenicol	catS	N/A (gni)	3193.7	0.43733
Aminoglycosides	aadK	N/A	3	0.000201788		MLS	lnuC	N/A	1650.3	0.315474		MLS	ermG	N/A	482.5	0.0680491		Aminoglycosides	aphA3	N/A (gni)	2238.8	0.306571
MLS	lsaA	N/A	3	0.000201788		MLS	mefE	N/A (gni)	873.8	0.167037		Tetracyclines	tetX	N/A	430.7	0.0607435		MLS	macB	N/A (gni)	1755.7	0.240417
Tetracyclines	tetW	N/A	3	0.000201788		Chloramphenicol	catS	N/A (gni)	258.2	0.0493579		Tetracyclines	tetM	N/A	328.2	0.0462875		MLS	macA	N/A (gni)	1547.7	0.211935
Mupirocin	ileS2	N/A (gni)	2	0.000134525		Trimethoprim	dfrA5	N/A (gni)	136.3	0.0260553		MLS	lnuC	N/A	312.2	0.0440309		Tetracyclines	tetM	N/A	1219.1	0.166938
Mupirocin	mupA	N/A	2	0.000134525		Beta-lactams	blaLAT-1 or 4	N/A	106.6	0.0203778		Aminoglycosides	aac(6')-Im	N/A	124.8	0.0176011		Streptothricin	sat4	N/A	1076.8	0.147452
QAC	qacA or B	N/A	2	0.000134525		MLS	ermA (or ermTR)	N/A	103.3	0.019747		Streptothricin	sat4	N/A	96.4	0.0135957		MLS	mefE	N/A (gni)	713.9	0.0977581
MLS	msrSA	N/A (gni)	1.6	0.00010762		Beta-lactams	blaTEM-1	N/A	100.7	0.01925		Aminoglycosides	aph(2")-Id	N/A (gni)	81.8	0.0115366		Chloramphenicol	cat.C.coli	N/A (gni)	474.3	0.0649484
MLS	lnuC	N/A	1	6.72626e-05		Tetracyclines	tetM	N/A	89.4	0.0170898		Aminoglycosides	aph(2")-ia	N/A	43.2	0.00609268		MLS	ermG	N/A	396.6	0.0543085
Tetracyclines	tet44	N/A	1	6.72626e-05		Aminoglycosides	aph(2")-Id	N/A (gni)	82.7	0.0158091		MLS	msrD or mel	N/A	23.5	0.00331431		Aminoglycosides	ant(6)-Ib	N/A	370.1	0.0506797
Trimethoprim	dfrA	N/A	1	6.72626e-05		MLS	msrD or mel	N/A	49.3	0.00942426		Glycopeptides	vanD5	N/A (gni)	11.8	0.00166421		Glycopeptides	vanB2	N/A (gni)	328.8	0.0450243
Beta-lactams	blaEC	95.922	N/A (gnp)			MLS	ermQ	N/A	47.8	0.00913752		MLS	ermA (or ermTR)	N/A	3.4	0.000479517		Glycopeptides	vanB	N/A (gni)	326.8	0.0447504
MLS	lnu(AN2)	63.19	N/A (gnp)			Glycopeptides	vanD5	N/A (gni)	41.9	0.00800967		Chloramphenicol	cat.C.coli	N/A (gni)	3.2	0.00045131		MLS	mdfA*	N/A (gni)	234.8	0.0321524
MLS	mef(En2)	61.826	N/A (gnp)			Tetracyclines	tetA	N/A	35.4	0.00676712		Aminoglycosides	ant(6)-Ib	N/A	3	0.000423103		Beta-lactams	blaTEM-1	N/A	228.2	0.0312486
Tetracyclines	tetA(P)	3.369	N/A (gnp)			Aminoglycosides	aph(6) (or strB)	N/A	34.6	0.00661419		Chloramphenicol	catS	N/A (gni)	2.5	0.000352586		MLS	ermX or ermCD	N/A	216	0.029578
MLS	mef(A) *	1.137	N/A			Glycopeptides	vanB2	N/A (gni)	25.8	0.00493197		Tetracyclines	tetB	N/A	2	0.000282069		Chloramphenicol	catP	N/A (gni)	173.1	0.0237035
		Total reads AMR panel:	1486710			Glycopeptides	vanB	N/A	25.4	0.0048555		MLS	mef(En2)	15.61	N/A (gnp)			Quinolone	oqxB	N/A	162.3	0.0222246
						Tetracyclines	tet44	N/A	8	0.00152929		MLS	lnu(AN2)	14.515	N/A (gnp)			Beta-lactams	blaACT	N/A	131.8	0.0180481
* mef(A) reference in BioProject is NG_047959.1; mef(A) reference used for the AMR panel is AF227520.						Aminoglycosides	ant(6)-Ib	N/A	1	0.000191161		Aminoglycosides	ant9	8.832	N/A (gnp)			Glycopeptides	vanG	N/A	131.2	0.0179659
Percentage identity between the two references is 89.84% (100% cover).						Chloramphenicol	cat_pC194	N/A	1	0.000191161		Trimethoprim	dfrF	1.89	N/A (gnp)			MLS	macA.Kp	N/A (gni)	115.9	0.0158708
						Chloramphenicol	catTC	N/A	1	0.000191161		Glycopeptides	vanS	1.054	N/A (gnp)			MLS	ermQ	N/A	111.5	0.0152683
** mdf(A) is reported as cmr.E.coli in OneCodex						Glycopeptides	vanHB	6.737	N/A (gnp)					Total reads AMR panel:	709047			Beta-lactams	blaOXY-1	N/A	110.5	0.0151313
This gene was identified with ResFinder on the contigs for this sample.						Beta-lactams	blaEC	2.912	N/A (gnp)									MLS	macB.Kp	N/A (gni)	107.2	0.0146795
						Beta-lactams	cblA	1.58	N/A (gnp)			* aadS reference NG_047380.1 blasted against M72415 (AMR panel): 100% identity, 100% query cover						Glycopeptides	vanD5	N/A (gni)	105.5	0.0144467
						Tetracyclines	tetA(P)	0.631	N/A (gnp)			** aadE reference NG_047378.1 blasted against AF516335 (AMR panel): 69% identity, 77% query cover						Tetracyclines	tetB	N/A	85.2	0.0116669
						Tetracyclines	tetB(P)	0.599	N/A (gnp)			*** mef(A) reference NG_047970.1 blasted against AF227520 (AMR panel): 94.16% identity, 99% query cover						Beta-lactams	blaLEN-1	N/A	79.7	0.0109137
						MLS	mef(En2)	0.364	N/A (gnp)									Beta-lactams	blaSHV-1 or PIT	N/A	15.9	0.00217727
								Total reads AMR panel:	523118			§ In the AMR panel, the reference for aph(3')III (M36771) and the reference for aphA3 (AF516335) are 99.12% similar						Beta-lactams	pbp2a	N/A	8.44	0.00115573
																		MLS	ermT or ermGT	N/A	8	0.00109548
						sat4 and lnuC: not a single read found with the SMS method (MAGICblast against reads)												MLS	lsaE	N/A	6	0.000821612
																		MLS	lsaC	N/A	5.4	0.000739451
						In BioProject, 3 references for erm(G): NG_047827.1, 28.1 and 29.1; reference in AMR panel is M15332												MLS	lnuB or linB	N/A	4	0.000547741
						Blast between NG_047829.1 and M15332: 98.9% identity but only 44% cover												Beta-lactams	blaOCH	N/A	2	0.000273871
																		Fosfomycin	fosA	N/A	1.9	0.000260177
																		Chloramphenicol	cat_pC194	N/A	1.8	0.000246484
																		Chloramphenicol	catTC	N/A	1.8	0.000246484
																		MLS	lnu(AN2)	24.863	N/A (gnp)
																		MLS	mef(En2)	17.266	N/A (gnp)
																		Trimethoprim	dfrF	5.297	N/A (gnp)
																		Aminoglycosides	ant9	2.221	N/A (gnp)
																		Beta-lactams	cblA	0.471	N/A (gnp)
																		Tetracyclines	tetA(P)	0.343	N/A (gnp)
																		MLS	lnuP	0.322	N/A (gnp)
																		Tetracyclines	tetB(P)	0.312	N/A (gnp)
																		Beta-lactams	blaEC	0.273	N/A (gnp)
																		Chloramphenicol	catD	0.107	N/A (gnp)
																				Total reads AMR panel:	730272
																		* reported as aac(6')-Ie / aph(2")-Ia in BioProject (reference NG_047055.1)
																		** mef(A) reference in BioProject is NG_047970.1; reference used for the AMR panel is AF227520.
																		Percentage identity between the two references is 94.16% (99% cover).
